# Conserved multiheme cytochrome machinery for extracellular electron transfer is widespread and transcriptionally active across deep peat profiles

**DOI:** 10.64898/2026.05.27.727921

**Authors:** Giulia Fiorito, Taylor Priest, Bledina Dede, Hanna Zehnle, Martin H. Schroth, Michael Sander, Marie C. Schoelmerich

## Abstract

Northern peatlands store approximately one-third of global soil organic carbon, yet the anaerobic respiratory pathways governing carbon turnover remain unclear. In ombrotrophic bogs, the scarcity of inorganic terminal electron acceptors (TEAs) and high CO_2_:CH_4_ ratios indicate that methanogenesis alone cannot account for the observed CO_2_ production. Peat particulate organic matter (POM) has been proposed as an alternative TEA, but whether resident microorganisms encode and express extracellular electron transfer (EET) machinery required to use such extracellular TEAs remains unknown. Using depth-resolved metagenomics and metatranscriptomics across peat profiles from four ombrotrophic Swedish bogs, we identified conserved EET machinery in dominant yet uncultured Acidobacteriota and Verrucomicrobiota, comprising multiheme cytochromes and outer-membrane porins arranged in syntenic gene clusters. This machinery was transcriptionally active up to several meters’ depth, alongside broader anaerobic respiratory pathways, while methane-cycling processes were more prominent in the upper layers. These results provide systematic genomic and transcriptomic evidence for EET capacity in peatland microorganisms, establishing a molecular foundation for EET-based respiration and its potential role in suppressing methane formation and emissions.
