## Supplementary_Table_1 for "Conserved multiheme cytochrome machinery for extracellular electron transfer is widespread and transcriptionally active across deep peat profiles"

### Sheet: Supplementary_Table_1
Supplementary Table 1. Distribution of EET conserved genes across mOTUs metagenome-assembled genomes
Overview of mOTUs MAGs encoding EET conserved genes identified in the Värmland peatlands. The table reports, for each mOTUs MAG, the EET type detected, the number of EET-associated genes for that EET type, mOTUs species identifier and status, taxonomic affiliation, source metagenomic sample and environmental context.
MAG_name	EET_type	Number_EET-associated_genes	mOTUs_species_identifier	mOTUs_status	Domain	Phylum	Class	Order	Source_sample	Context_domain	Realm	Ecosystem_type	Ecosystem	Ecosystem_compartment
BUSI22-1_SAMN19433698_MAG_00000064	EET1	6	mOTUv4.0_015850	member	Bacteria	Acidobacteriota	Terriglobia	Terriglobales	BUSI22-1_SAMN19433698_METAG	Environmental	Aquatic	Riverine	Glacier-fed stream	Glacier-fed stream sediment
BUSI22-1_SAMN19433736_MAG_00000093	EET1	6	mOTUv4.0_015850	representative	Bacteria	Acidobacteriota	Terriglobia	Terriglobales	BUSI22-1_SAMN19433736_METAG	Environmental	Aquatic	Riverine	Glacier-fed stream	Glacier-fed stream sediment
CRIT18-1_SAMN08902862_MAG_00000007	EET1	3	no_mOTU	filtered	Bacteria	Acidobacteriota	Terriglobia	Terriglobales	CRIT18-1_SAMN08902862_METAG	Environmental	Terrestrial	Grassland	Grassland	Temperate grassland soil
CRIT18-1_SAMN08902872_MAG_00000198	EET1	1	mOTUv4.0_011650	member	Bacteria	Acidobacteriota	Terriglobia	Terriglobales	CRIT18-1_SAMN08902872_METAG	Environmental	Terrestrial	Grassland	Grassland	Temperate grassland soil
WILH17-1_SAMEA4521336_MAG_00000039	EET1	9	mOTUv4.0_122611	representative	Bacteria	Acidobacteriota	Terriglobia	Terriglobales	WILH17-1_SAMEA4521336_METAG	Environmental	Terrestrial	Forest	Closed-canopy forest	Boreal forest soil
WILH17-1_SAMEA4521338_MAG_00000015	EET1	5	no_mOTU	filtered	Bacteria	Acidobacteriota	Terriglobia	Terriglobales	WILH17-1_SAMEA4521338_METAG	Environmental	Terrestrial	Forest	Closed-canopy forest	Boreal forest soil
WILH17-1_SAMEA4521338_MAG_00000025	EET1	8	mOTUv4.0_122624	representative	Bacteria	Acidobacteriota	Terriglobia	Terriglobales	WILH17-1_SAMEA4521338_METAG	Environmental	Terrestrial	Forest	Closed-canopy forest	Boreal forest soil
WOOD18-1_SAMN07124883_MAG_00000088	EET1	6	mOTUv4.0_124728	representative	Bacteria	Acidobacteriota	Terriglobia	Terriglobales	WOOD18-1_SAMN07124883_METAG	Environmental	Terrestrial	Wetland	Peatland	Peatland soil
WOOD18-1_SAMN07124888_MAG_00000019	EET1	3	mOTUv4.0_124758	member	Bacteria	Acidobacteriota	Terriglobia	Terriglobales	WOOD18-1_SAMN07124888_METAG	Environmental	Terrestrial	Wetland	Peatland	Peatland soil
WOOD18-1_SAMN07124891_MAG_00000015	EET1	2	mOTUv4.0_124792	member	Bacteria	Acidobacteriota	Terriglobia	Terriglobales	WOOD18-1_SAMN07124891_METAG	Environmental	Terrestrial	Wetland	Peatland	Peatland soil
WOOD18-1_SAMN07124892_MAG_00000002	EET1	1	mOTUv4.0_124799	representative	Bacteria	Acidobacteriota	Terriglobia	Terriglobales	WOOD18-1_SAMN07124892_METAG	Environmental	Terrestrial	Wetland	Peatland	Peatland soil
WOOD18-1_SAMN07124892_MAG_00000020	EET1	12	no_mOTU	filtered	Bacteria	Acidobacteriota	Terriglobia	Terriglobales	WOOD18-1_SAMN07124892_METAG	Environmental	Terrestrial	Wetland	Peatland	Peatland soil
WOOD18-1_SAMN07124893_MAG_00000050	EET1	2	mOTUv4.0_125877	member	Bacteria	Acidobacteriota	Terriglobia	Terriglobales	WOOD18-1_SAMN07124893_METAG	Environmental	Terrestrial	Wetland	Peatland	Peatland soil
WOOD18-1_SAMN07124894_MAG_00000048	EET1	4	mOTUv4.0_037367	member	Bacteria	Acidobacteriota	Terriglobia	Bryobacterales	WOOD18-1_SAMN07124894_METAG	Environmental	Terrestrial	Wetland	Peatland	Peatland soil
WOOD18-1_SAMN07124895_MAG_00000017	EET1	2	mOTUv4.0_037438	member	Bacteria	Acidobacteriota	Terriglobia	Terriglobales	WOOD18-1_SAMN07124895_METAG	Environmental	Terrestrial	Wetland	Peatland	Peatland soil
WOOD18-1_SAMN07124897_MAG_00000030	EET1	14	mOTUv4.0_125715	member	Bacteria	Acidobacteriota	Terriglobia	Terriglobales	WOOD18-1_SAMN07124897_METAG	Environmental	Terrestrial	Wetland	Peatland	Peatland soil
WOOD18-1_SAMN07124897_MAG_00000034	EET1	2	mOTUv4.0_037367	member	Bacteria	Acidobacteriota	Terriglobia	Bryobacterales	WOOD18-1_SAMN07124897_METAG	Environmental	Terrestrial	Wetland	Peatland	Peatland soil
WOOD18-1_SAMN07124897_MAG_00000047	EET1	1	mOTUv4.0_124989	member	Bacteria	Acidobacteriota	Terriglobia	Terriglobales	WOOD18-1_SAMN07124897_METAG	Environmental	Terrestrial	Wetland	Peatland	Peatland soil
WOOD18-1_SAMN07124898_MAG_00000008	EET1	1	no_mOTU	filtered	Bacteria	Acidobacteriota	Terriglobia	Terriglobales	WOOD18-1_SAMN07124898_METAG	Environmental	Terrestrial	Wetland	Peatland	Peatland soil
WOOD18-1_SAMN07124899_MAG_00000053	EET1	3	mOTUv4.0_037438	member	Bacteria	Acidobacteriota	Terriglobia	Terriglobales	WOOD18-1_SAMN07124899_METAG	Environmental	Terrestrial	Wetland	Peatland	Peatland soil
WOOD18-1_SAMN07124909_MAG_00000009	EET1	7	mOTUv4.0_124826	representative	Bacteria	Acidobacteriota	Terriglobia	Terriglobales	WOOD18-1_SAMN07124909_METAG	Environmental	Terrestrial	Wetland	Peatland	Peatland soil
WOOD18-1_SAMN07124912_MAG_00000025	EET1	2	no_mOTU	filtered	Bacteria	Acidobacteriota	Terriglobia	Terriglobales	WOOD18-1_SAMN07124912_METAG	Environmental	Terrestrial	Wetland	Peatland	Peatland soil
WOOD18-1_SAMN07124913_MAG_00000038	EET1	5	mOTUv4.0_124855	member	Bacteria	Acidobacteriota	Terriglobia	Terriglobales	WOOD18-1_SAMN07124913_METAG	Environmental	Terrestrial	Wetland	Peatland	Peatland soil
WOOD18-1_SAMN07124914_MAG_00000084	EET1	6	mOTUv4.0_125127	member	Bacteria	Acidobacteriota	Terriglobia	Terriglobales	WOOD18-1_SAMN07124914_METAG	Environmental	Terrestrial	Wetland	Peatland	Peatland soil
WOOD18-1_SAMN07124917_MAG_00000025	EET1	4	mOTUv4.0_124855	member	Bacteria	Acidobacteriota	Terriglobia	Terriglobales	WOOD18-1_SAMN07124917_METAG	Environmental	Terrestrial	Wetland	Peatland	Peatland soil
WOOD18-1_SAMN07124919_MAG_00000003	EET1	5	mOTUv4.0_020209	member	Bacteria	Acidobacteriota	Terriglobia	Terriglobales	WOOD18-1_SAMN07124919_METAG	Environmental	Terrestrial	Wetland	Peatland	Peatland soil
WOOD18-1_SAMN07124921_MAG_00000029	EET1	10	no_mOTU	filtered	Bacteria	Acidobacteriota	Terriglobia	Terriglobales	WOOD18-1_SAMN07124921_METAG	Environmental	Terrestrial	Wetland	Peatland	Peatland soil
WOOD18-1_SAMN07124922_MAG_00000023	EET1	5	mOTUv4.0_124894	member	Bacteria	Acidobacteriota	Terriglobia	Terriglobales	WOOD18-1_SAMN07124922_METAG	Environmental	Terrestrial	Wetland	Peatland	Peatland soil
WOOD18-1_SAMN07124922_MAG_00000065	EET1	1	mOTUv4.0_124989	member	Bacteria	Acidobacteriota	Terriglobia	Terriglobales	WOOD18-1_SAMN07124922_METAG	Environmental	Terrestrial	Wetland	Peatland	Peatland soil
WOOD18-1_SAMN07124923_MAG_00000068	EET1	5	mOTUv4.0_124902	representative	Bacteria	Acidobacteriota	Terriglobia	Terriglobales	WOOD18-1_SAMN07124923_METAG	Environmental	Terrestrial	Wetland	Peatland	Peatland soil
WOOD18-1_SAMN07124923_MAG_00000070	EET1	5	mOTUv4.0_124904	representative	Bacteria	Acidobacteriota	Terriglobia	Terriglobales	WOOD18-1_SAMN07124923_METAG	Environmental	Terrestrial	Wetland	Peatland	Peatland soil
WOOD18-1_SAMN07124934_MAG_00000049	EET1	5	mOTUv4.0_124949	member	Bacteria	Acidobacteriota	Terriglobia	Terriglobales	WOOD18-1_SAMN07124934_METAG	Environmental	Terrestrial	Wetland	Peatland	Peatland soil
WOOD18-1_SAMN07124935_MAG_00000014	EET1	3	no_mOTU	filtered	Bacteria	Acidobacteriota	Terriglobia	Terriglobales	WOOD18-1_SAMN07124935_METAG	Environmental	Terrestrial	Wetland	Peatland	Peatland soil
WOOD18-1_SAMN07124940_MAG_00000009	EET1	1	mOTUv4.0_124989	member	Bacteria	Acidobacteriota	Terriglobia	Terriglobales	WOOD18-1_SAMN07124940_METAG	Environmental	Terrestrial	Wetland	Peatland	Peatland soil
WOOD18-1_SAMN07124940_MAG_00000024	EET1	1	mOTUv4.0_124993	member	Bacteria	Acidobacteriota	Terriglobia	Terriglobales	WOOD18-1_SAMN07124940_METAG	Environmental	Terrestrial	Wetland	Peatland	Peatland soil
WOOD18-1_SAMN07124940_MAG_00000047	EET1	3	mOTUv4.0_124994	representative	Bacteria	Acidobacteriota	Terriglobia	Terriglobales	WOOD18-1_SAMN07124940_METAG	Environmental	Terrestrial	Wetland	Peatland	Peatland soil
WOOD18-1_SAMN07124941_MAG_00000001	EET1	2	no_mOTU	filtered	Bacteria	Acidobacteriota	Terriglobia	Terriglobales	WOOD18-1_SAMN07124941_METAG	Environmental	Terrestrial	Wetland	Peatland	Peatland soil
WOOD18-1_SAMN07124943_MAG_00000050	EET1	7	no_mOTU	filtered	Bacteria	Acidobacteriota	Terriglobia	Terriglobales	WOOD18-1_SAMN07124943_METAG	Environmental	Terrestrial	Wetland	Peatland	Peatland soil
WOOD18-1_SAMN07124944_MAG_00000012	EET1	6	mOTUv4.0_124820	member	Bacteria	Acidobacteriota	Terriglobia	Terriglobales	WOOD18-1_SAMN07124944_METAG	Environmental	Terrestrial	Wetland	Peatland	Peatland soil
WOOD18-1_SAMN07124944_MAG_00000038	EET1	3	no_mOTU	filtered	Bacteria	Acidobacteriota	Terriglobia	Terriglobales	WOOD18-1_SAMN07124944_METAG	Environmental	Terrestrial	Wetland	Peatland	Peatland soil
WOOD18-1_SAMN07124944_MAG_00000040	EET1	11	no_mOTU	filtered	Bacteria	Acidobacteriota	Terriglobia	UBA7540	WOOD18-1_SAMN07124944_METAG	Environmental	Terrestrial	Wetland	Peatland	Peatland soil
WOOD18-1_SAMN07124944_MAG_00000049	EET1	3	mOTUv4.0_125715	member	Bacteria	Acidobacteriota	Terriglobia	Terriglobales	WOOD18-1_SAMN07124944_METAG	Environmental	Terrestrial	Wetland	Peatland	Peatland soil
WOOD18-1_SAMN07124946_MAG_00000027	EET1	1	mOTUv4.0_037384	representative	Bacteria	Acidobacteriota	Terriglobia	Terriglobales	WOOD18-1_SAMN07124946_METAG	Environmental	Terrestrial	Wetland	Peatland	Peatland soil
WOOD18-1_SAMN07124947_MAG_00000105	EET1	14	mOTUv4.0_125686	representative	Bacteria	Acidobacteriota	Terriglobia	UBA7540	WOOD18-1_SAMN07124947_METAG	Environmental	Terrestrial	Wetland	Peatland	Peatland soil
WOOD18-1_SAMN07124951_MAG_00000007	EET1	6	no_mOTU	filtered	Bacteria	Acidobacteriota	Terriglobia	Terriglobales	WOOD18-1_SAMN07124951_METAG	Environmental	Terrestrial	Wetland	Peatland	Peatland soil
WOOD18-1_SAMN07124952_MAG_00000051	EET1	6	mOTUv4.0_124728	member	Bacteria	Acidobacteriota	Terriglobia	Terriglobales	WOOD18-1_SAMN07124952_METAG	Environmental	Terrestrial	Wetland	Peatland	Peatland soil
WOOD18-1_SAMN07124953_MAG_00000051	EET1	5	no_mOTU	filtered	Bacteria	Acidobacteriota	Terriglobia	Acidoferrales	WOOD18-1_SAMN07124953_METAG	Environmental	Terrestrial	Wetland	Peatland	Peatland soil
WOOD18-1_SAMN07124953_MAG_00000084	EET1	8	mOTUv4.0_125065	representative	Bacteria	Acidobacteriota	Terriglobia	Terriglobales	WOOD18-1_SAMN07124953_METAG	Environmental	Terrestrial	Wetland	Peatland	Peatland soil
WOOD18-1_SAMN07124956_MAG_00000003	EET1	5	mOTUv4.0_125041	representative	Bacteria	Acidobacteriota	Terriglobia	Acidoferrales	WOOD18-1_SAMN07124956_METAG	Environmental	Terrestrial	Wetland	Peatland	Peatland soil
WOOD18-1_SAMN07124956_MAG_00000065	EET1	12	mOTUv4.0_125084	representative	Bacteria	Acidobacteriota	Terriglobia	UBA7540	WOOD18-1_SAMN07124956_METAG	Environmental	Terrestrial	Wetland	Peatland	Peatland soil
WOOD18-1_SAMN07124959_MAG_00000002	EET1	6	mOTUv4.0_125065	member	Bacteria	Acidobacteriota	Terriglobia	Terriglobales	WOOD18-1_SAMN07124959_METAG	Environmental	Terrestrial	Wetland	Peatland	Peatland soil
WOOD18-1_SAMN07124959_MAG_00000035	EET1	5	mOTUv4.0_037450	member	Bacteria	Acidobacteriota	Terriglobia	Terriglobales	WOOD18-1_SAMN07124959_METAG	Environmental	Terrestrial	Wetland	Peatland	Peatland soil
WOOD18-1_SAMN07124962_MAG_00000006	EET1	2	mOTUv4.0_125127	member	Bacteria	Acidobacteriota	Terriglobia	Terriglobales	WOOD18-1_SAMN07124962_METAG	Environmental	Terrestrial	Wetland	Peatland	Peatland soil
WOOD18-1_SAMN07124964_MAG_00000095	EET1	6	mOTUv4.0_037447	member	Bacteria	Acidobacteriota	Terriglobia	Terriglobales	WOOD18-1_SAMN07124964_METAG	Environmental	Terrestrial	Wetland	Peatland	Peatland soil
WOOD18-1_SAMN07124971_MAG_00000034	EET1	3	mOTUv4.0_037438	member	Bacteria	Acidobacteriota	Terriglobia	Terriglobales	WOOD18-1_SAMN07124971_METAG	Environmental	Terrestrial	Wetland	Peatland	Peatland soil
WOOD18-1_SAMN07124974_MAG_00000015	EET1	3	mOTUv4.0_037438	member	Bacteria	Acidobacteriota	Terriglobia	Terriglobales	WOOD18-1_SAMN07124974_METAG	Environmental	Terrestrial	Wetland	Peatland	Peatland soil
WOOD18-1_SAMN07124974_MAG_00000020	EET1	3	no_mOTU	filtered	Bacteria	Acidobacteriota	Terriglobia	Terriglobales	WOOD18-1_SAMN07124974_METAG	Environmental	Terrestrial	Wetland	Peatland	Peatland soil
WOOD18-1_SAMN07124986_MAG_00000028	EET1	6	no_mOTU	filtered	Bacteria	Acidobacteriota	Terriglobia	Terriglobales	WOOD18-1_SAMN07124986_METAG	Environmental	Terrestrial	Wetland	Peatland	Peatland soil
WOOD18-1_SAMN07124994_MAG_00000022	EET1	11	no_mOTU	filtered	Bacteria	Acidobacteriota	Terriglobia	Terriglobales	WOOD18-1_SAMN07124994_METAG	Environmental	Terrestrial	Wetland	Peatland	Peatland soil
WOOD18-1_SAMN07124997_MAG_00000007	EET1	5	mOTUv4.0_124855	member	Bacteria	Acidobacteriota	Terriglobia	Terriglobales	WOOD18-1_SAMN07124997_METAG	Environmental	Terrestrial	Wetland	Peatland	Peatland soil
WOOD18-1_SAMN07125021_MAG_00000026	EET1	4	no_mOTU	filtered	Bacteria	Acidobacteriota	Terriglobia	Terriglobales	WOOD18-1_SAMN07125021_METAG	Environmental	Terrestrial	Wetland	Peatland	Peatland soil
WOOD18-1_SAMN07125021_MAG_00000030	EET1	4	mOTUv4.0_037438	member	Bacteria	Acidobacteriota	Terriglobia	Terriglobales	WOOD18-1_SAMN07125021_METAG	Environmental	Terrestrial	Wetland	Peatland	Peatland soil
WOOD18-1_SAMN07125033_MAG_00000034	EET1	2	no_mOTU	filtered	Bacteria	Acidobacteriota	Terriglobia	Terriglobales	WOOD18-1_SAMN07125033_METAG	Environmental	Terrestrial	Wetland	Peatland	Peatland soil
WOOD18-1_SAMN07125035_MAG_00000016	EET1	2	no_mOTU	filtered	Bacteria	Actinomycetota	Actinomycetes	Streptosporangiales	WOOD18-1_SAMN07125035_METAG	Environmental	Terrestrial	Wetland	Peatland	Peatland soil
WOOD18-1_SAMN07125040_MAG_00000016	EET1	3	mOTUv4.0_125391	representative	Bacteria	Acidobacteriota	Terriglobia	Terriglobales	WOOD18-1_SAMN07125040_METAG	Environmental	Terrestrial	Wetland	Peatland	Peatland soil
WOOD18-1_SAMN07125042_MAG_00000147	EET1	6	mOTUv4.0_037447	member	Bacteria	Acidobacteriota	Terriglobia	Terriglobales	WOOD18-1_SAMN07125042_METAG	Environmental	Terrestrial	Wetland	Peatland	Peatland soil
WOOD18-1_SAMN07125042_MAG_00000253	EET1	2	mOTUv4.0_125466	representative	Bacteria	Acidobacteriota	Terriglobia	UBA7540	WOOD18-1_SAMN07125042_METAG	Environmental	Terrestrial	Wetland	Peatland	Peatland soil
WOOD18-1_SAMN07125042_MAG_00000395	EET1	14	mOTUv4.0_037435	representative	Bacteria	Acidobacteriota	Terriglobia	Terriglobales	WOOD18-1_SAMN07125042_METAG	Environmental	Terrestrial	Wetland	Peatland	Peatland soil
WOOD18-1_SAMN07125042_MAG_00000459	EET1	6	mOTUv4.0_125520	representative	Bacteria	Acidobacteriota	Terriglobia	UBA7540	WOOD18-1_SAMN07125042_METAG	Environmental	Terrestrial	Wetland	Peatland	Peatland soil
WOOD18-1_SAMN07125042_MAG_00000641	EET1	6	mOTUv4.0_037476	member	Bacteria	Acidobacteriota	Terriglobia	Terriglobales	WOOD18-1_SAMN07125042_METAG	Environmental	Terrestrial	Wetland	Peatland	Peatland soil
WOOD18-1_SAMN07125042_MAG_00000679	EET1	6	mOTUv4.0_125589	representative	Bacteria	Acidobacteriota	Terriglobia	Terriglobales	WOOD18-1_SAMN07125042_METAG	Environmental	Terrestrial	Wetland	Peatland	Peatland soil
WOOD18-1_SAMN07125044_MAG_00000021	EET1	2	no_mOTU	filtered	Bacteria	Acidobacteriota	Terriglobia	Terriglobales	WOOD18-1_SAMN07125044_METAG	Environmental	Terrestrial	Wetland	Peatland	Peatland soil
WOOD18-1_SAMN07125045_MAG_00000041	EET1	4	mOTUv4.0_125612	representative	Bacteria	Acidobacteriota	Terriglobia	UBA7540	WOOD18-1_SAMN07125045_METAG	Environmental	Terrestrial	Wetland	Peatland	Peatland soil
WOOD18-1_SAMN07125045_MAG_00000067	EET1	12	mOTUv4.0_125620	representative	Bacteria	Acidobacteriota	Terriglobia	Terriglobales	WOOD18-1_SAMN07125045_METAG	Environmental	Terrestrial	Wetland	Peatland	Peatland soil
WOOD18-1_SAMN07125045_MAG_00000233	EET1	6	mOTUv4.0_125662	representative	Bacteria	Acidobacteriota	Terriglobia	Terriglobales	WOOD18-1_SAMN07125045_METAG	Environmental	Terrestrial	Wetland	Peatland	Peatland soil
WOOD18-1_SAMN07125045_MAG_00000244	EET1	4	mOTUv4.0_125665	representative	Bacteria	Acidobacteriota	Terriglobia	Terriglobales	WOOD18-1_SAMN07125045_METAG	Environmental	Terrestrial	Wetland	Peatland	Peatland soil
WOOD18-1_SAMN07125045_MAG_00000428	EET1	7	mOTUv4.0_125707	representative	Bacteria	Acidobacteriota	Terriglobia	UBA7540	WOOD18-1_SAMN07125045_METAG	Environmental	Terrestrial	Wetland	Peatland	Peatland soil
WOOD18-1_SAMN07125047_MAG_00000007	EET1	2	mOTUv4.0_037438	member	Bacteria	Acidobacteriota	Terriglobia	Terriglobales	WOOD18-1_SAMN07125047_METAG	Environmental	Terrestrial	Wetland	Peatland	Peatland soil
WOOD18-1_SAMN07125059_MAG_00000053	EET1	5	no_mOTU	filtered	Bacteria	Acidobacteriota	Terriglobia	Acidoferrales	WOOD18-1_SAMN07125059_METAG	Environmental	Terrestrial	Wetland	Peatland	Peatland soil
WOOD18-1_SAMN07125060_MAG_00000243	EET1	1	no_mOTU	filtered	Bacteria	Acidobacteriota	Terriglobia	Terriglobales	WOOD18-1_SAMN07125060_METAG	Environmental	Terrestrial	Wetland	Peatland	Peatland soil
WOOD18-1_SAMN07125060_MAG_00000414	EET1	2	no_mOTU	filtered	Bacteria	Acidobacteriota	Terriglobia	Terriglobales	WOOD18-1_SAMN07125060_METAG	Environmental	Terrestrial	Wetland	Peatland	Peatland soil
WOOD18-1_SAMN07125067_MAG_00000024	EET1	6	mOTUv4.0_037476	member	Bacteria	Acidobacteriota	Terriglobia	Terriglobales	WOOD18-1_SAMN07125067_METAG	Environmental	Terrestrial	Wetland	Peatland	Peatland soil
WOOD18-1_SAMN07125073_MAG_00000032	EET1	6	mOTUv4.0_125705	member	Bacteria	Acidobacteriota	Terriglobia	Terriglobales	WOOD18-1_SAMN07125073_METAG	Environmental	Terrestrial	Wetland	Peatland	Peatland soil
WOOD18-1_SAMN07125073_MAG_00000048	EET1	2	no_mOTU	filtered	Bacteria	Acidobacteriota	Terriglobia	Terriglobales	WOOD18-1_SAMN07125073_METAG	Environmental	Terrestrial	Wetland	Peatland	Peatland soil
WOOD18-1_SAMN07125079_MAG_00000024	EET1	5	mOTUv4.0_124894	representative	Bacteria	Acidobacteriota	Terriglobia	Terriglobales	WOOD18-1_SAMN07125079_METAG	Environmental	Terrestrial	Wetland	Peatland	Peatland soil
WOOD18-1_SAMN07125080_MAG_00000006	EET1	5	no_mOTU	filtered	Bacteria	Acidobacteriota	Terriglobia	Terriglobales	WOOD18-1_SAMN07125080_METAG	Environmental	Terrestrial	Wetland	Peatland	Peatland soil
BUCK21-1_SAMEA6872750_MAG_00000044	EET2	3	mOTUv4.0_052380	representative	Bacteria	Acidobacteriota	Terriglobia	Bryobacterales	BUCK21-1_SAMEA6872750_METAG	Environmental	Aquatic	Lacustrine	Freshwater pond	Freshwater pond water
WILH17-1_SAMEA4521341_MAG_00000017	EET2	1	mOTUv4.0_122629	representative	Bacteria	Acidobacteriota	Terriglobia	Bryobacterales	WILH17-1_SAMEA4521341_METAG	Environmental	Terrestrial	Forest	Closed-canopy forest	Boreal forest soil
WOOD18-1_SAMN07124883_MAG_00000025	EET2	4	mOTUv4.0_124722	representative	Bacteria	Verrucomicrobiota	Verrucomicrobiae	Palsa-1439	WOOD18-1_SAMN07124883_METAG	Environmental	Terrestrial	Wetland	Peatland	Peatland soil
WOOD18-1_SAMN07124885_MAG_00000007	EET2	9	no_mOTU	filtered	Bacteria	Acidobacteriota	Terriglobia	Bryobacterales	WOOD18-1_SAMN07124885_METAG	Environmental	Terrestrial	Wetland	Peatland	Peatland soil
WOOD18-1_SAMN07124887_MAG_00000005	EET2	26	mOTUv4.0_124743	representative	Bacteria	Acidobacteriota	Terriglobia	Bryobacterales	WOOD18-1_SAMN07124887_METAG	Environmental	Terrestrial	Wetland	Peatland	Peatland soil
WOOD18-1_SAMN07124887_MAG_00000083	EET2	7	no_mOTU	filtered	Bacteria	Acidobacteriota	Terriglobia	Bryobacterales	WOOD18-1_SAMN07124887_METAG	Environmental	Terrestrial	Wetland	Peatland	Peatland soil
WOOD18-1_SAMN07124887_MAG_00000096	EET2	2	no_mOTU	filtered	Bacteria	Acidobacteriota	Terriglobia	Bryobacterales	WOOD18-1_SAMN07124887_METAG	Environmental	Terrestrial	Wetland	Peatland	Peatland soil
WOOD18-1_SAMN07124893_MAG_00000011	EET2	2	mOTUv4.0_124804	member	Bacteria	Acidobacteriota	Terriglobia	Bryobacterales	WOOD18-1_SAMN07124893_METAG	Environmental	Terrestrial	Wetland	Peatland	Peatland soil
WOOD18-1_SAMN07124893_MAG_00000023	EET2	9	mOTUv4.0_124890	member	Bacteria	Acidobacteriota	Terriglobia	Bryobacterales	WOOD18-1_SAMN07124893_METAG	Environmental	Terrestrial	Wetland	Peatland	Peatland soil
WOOD18-1_SAMN07124896_MAG_00000015	EET2	7	mOTUv4.0_037381	member	Bacteria	Acidobacteriota	Terriglobia	Bryobacterales	WOOD18-1_SAMN07124896_METAG	Environmental	Terrestrial	Wetland	Peatland	Peatland soil
WOOD18-1_SAMN07124897_MAG_00000018	EET2	7	no_mOTU	filtered	Bacteria	Acidobacteriota	Terriglobia	Bryobacterales	WOOD18-1_SAMN07124897_METAG	Environmental	Terrestrial	Wetland	Peatland	Peatland soil
WOOD18-1_SAMN07124899_MAG_00000029	EET2	14	mOTUv4.0_037368	representative	Bacteria	Acidobacteriota	Terriglobia	Bryobacterales	WOOD18-1_SAMN07124899_METAG	Environmental	Terrestrial	Wetland	Peatland	Peatland soil
WOOD18-1_SAMN07124899_MAG_00000052	EET2	7	mOTUv4.0_124822	representative	Bacteria	Acidobacteriota	Terriglobia	Bryobacterales	WOOD18-1_SAMN07124899_METAG	Environmental	Terrestrial	Wetland	Peatland	Peatland soil
WOOD18-1_SAMN07124914_MAG_00000048	EET2	4	mOTUv4.0_124868	representative	Bacteria	Acidobacteriota	Terriglobia	Bryobacterales	WOOD18-1_SAMN07124914_METAG	Environmental	Terrestrial	Wetland	Peatland	Peatland soil
WOOD18-1_SAMN07124916_MAG_00000027	EET2	1	mOTUv4.0_124881	representative	Bacteria	Acidobacteriota	Terriglobia	Bryobacterales	WOOD18-1_SAMN07124916_METAG	Environmental	Terrestrial	Wetland	Peatland	Peatland soil
WOOD18-1_SAMN07124917_MAG_00000050	EET2	1	mOTUv4.0_125231	member	Bacteria	Acidobacteriota	Terriglobia	Bryobacterales	WOOD18-1_SAMN07124917_METAG	Environmental	Terrestrial	Wetland	Peatland	Peatland soil
WOOD18-1_SAMN07124920_MAG_00000012	EET2	2	mOTUv4.0_124804	member	Bacteria	Acidobacteriota	Terriglobia	Bryobacterales	WOOD18-1_SAMN07124920_METAG	Environmental	Terrestrial	Wetland	Peatland	Peatland soil
WOOD18-1_SAMN07124923_MAG_00000006	EET2	4	no_mOTU	filtered	Bacteria	Acidobacteriota	Terriglobia	Bryobacterales	WOOD18-1_SAMN07124923_METAG	Environmental	Terrestrial	Wetland	Peatland	Peatland soil
WOOD18-1_SAMN07124923_MAG_00000107	EET2	3	no_mOTU	filtered	Bacteria	Acidobacteriota	Terriglobia	Bryobacterales	WOOD18-1_SAMN07124923_METAG	Environmental	Terrestrial	Wetland	Peatland	Peatland soil
WOOD18-1_SAMN07124933_MAG_00000001	EET2	1	mOTUv4.0_037389	representative	Bacteria	Acidobacteriota	Terriglobia	Bryobacterales	WOOD18-1_SAMN07124933_METAG	Environmental	Terrestrial	Wetland	Peatland	Peatland soil
WOOD18-1_SAMN07124940_MAG_00000013	EET2	3	mOTUv4.0_020213	member	Bacteria	Acidobacteriota	Terriglobia	Bryobacterales	WOOD18-1_SAMN07124940_METAG	Environmental	Terrestrial	Wetland	Peatland	Peatland soil
WOOD18-1_SAMN07124940_MAG_00000051	EET2	14	mOTUv4.0_037381	member	Bacteria	Acidobacteriota	Terriglobia	Bryobacterales	WOOD18-1_SAMN07124940_METAG	Environmental	Terrestrial	Wetland	Peatland	Peatland soil
WOOD18-1_SAMN07124941_MAG_00000002	EET2	4	mOTUv4.0_020213	member	Bacteria	Acidobacteriota	Terriglobia	Bryobacterales	WOOD18-1_SAMN07124941_METAG	Environmental	Terrestrial	Wetland	Peatland	Peatland soil
WOOD18-1_SAMN07124943_MAG_00000062	EET2	7	mOTUv4.0_037381	member	Bacteria	Acidobacteriota	Terriglobia	Bryobacterales	WOOD18-1_SAMN07124943_METAG	Environmental	Terrestrial	Wetland	Peatland	Peatland soil
WOOD18-1_SAMN07124947_MAG_00000005	EET2	5	no_mOTU	filtered	Bacteria	Acidobacteriota	Terriglobia	Bryobacterales	WOOD18-1_SAMN07124947_METAG	Environmental	Terrestrial	Wetland	Peatland	Peatland soil
WOOD18-1_SAMN07124953_MAG_00000020	EET2	10	mOTUv4.0_037400	representative	Bacteria	Acidobacteriota	Terriglobia	Bryobacterales	WOOD18-1_SAMN07124953_METAG	Environmental	Terrestrial	Wetland	Peatland	Peatland soil
WOOD18-1_SAMN07124953_MAG_00000116	EET2	2	no_mOTU	filtered	Bacteria	Acidobacteriota	Terriglobia	Bryobacterales	WOOD18-1_SAMN07124953_METAG	Environmental	Terrestrial	Wetland	Peatland	Peatland soil
WOOD18-1_SAMN07124956_MAG_00000148	EET2	7	mOTUv4.0_125103	representative	Bacteria	Acidobacteriota	Terriglobia	Bryobacterales	WOOD18-1_SAMN07124956_METAG	Environmental	Terrestrial	Wetland	Peatland	Peatland soil
WOOD18-1_SAMN07124961_MAG_00000015	EET2	1	mOTUv4.0_125231	member	Bacteria	Acidobacteriota	Terriglobia	Bryobacterales	WOOD18-1_SAMN07124961_METAG	Environmental	Terrestrial	Wetland	Peatland	Peatland soil
WOOD18-1_SAMN07124968_MAG_00000028	EET2	1	mOTUv4.0_037381	member	Bacteria	Acidobacteriota	Terriglobia	Bryobacterales	WOOD18-1_SAMN07124968_METAG	Environmental	Terrestrial	Wetland	Peatland	Peatland soil
WOOD18-1_SAMN07124980_MAG_00000031	EET2	4	mOTUv4.0_125187	representative	Bacteria	Acidobacteriota	Terriglobia	Bryobacterales	WOOD18-1_SAMN07124980_METAG	Environmental	Terrestrial	Wetland	Peatland	Peatland soil
WOOD18-1_SAMN07124984_MAG_00000003	EET2	1	mOTUv4.0_125195	representative	Bacteria	Acidobacteriota	Terriglobia	Bryobacterales	WOOD18-1_SAMN07124984_METAG	Environmental	Terrestrial	Wetland	Peatland	Peatland soil
WOOD18-1_SAMN07125001_MAG_00000021	EET2	2	no_mOTU	filtered	Bacteria	Acidobacteriota	Terriglobia	Bryobacterales	WOOD18-1_SAMN07125001_METAG	Environmental	Terrestrial	Wetland	Peatland	Peatland soil
WOOD18-1_SAMN07125017_MAG_00000004	EET2	1	mOTUv4.0_124817	representative	Bacteria	Acidobacteriota	Terriglobia	Bryobacterales	WOOD18-1_SAMN07125017_METAG	Environmental	Terrestrial	Wetland	Peatland	Peatland soil
WOOD18-1_SAMN07125018_MAG_00000017	EET2	5	no_mOTU	filtered	Bacteria	Acidobacteriota	Terriglobia	Bryobacterales	WOOD18-1_SAMN07125018_METAG	Environmental	Terrestrial	Wetland	Peatland	Peatland soil
WOOD18-1_SAMN07125020_MAG_00000038	EET2	7	mOTUv4.0_037381	member	Bacteria	Acidobacteriota	Terriglobia	Bryobacterales	WOOD18-1_SAMN07125020_METAG	Environmental	Terrestrial	Wetland	Peatland	Peatland soil
WOOD18-1_SAMN07125027_MAG_00000076	EET2	2	mOTUv4.0_125302	representative	Bacteria	Acidobacteriota	Terriglobia	Bryobacterales	WOOD18-1_SAMN07125027_METAG	Environmental	Terrestrial	Wetland	Peatland	Peatland soil
WOOD18-1_SAMN07125030_MAG_00000029	EET2	17	mOTUv4.0_125320	representative	Bacteria	Acidobacteriota	Terriglobia	Bryobacterales	WOOD18-1_SAMN07125030_METAG	Environmental	Terrestrial	Wetland	Peatland	Peatland soil
WOOD18-1_SAMN07125042_MAG_00000350	EET2	2	mOTUv4.0_020216	member	Bacteria	Acidobacteriota	Terriglobia	Bryobacterales	WOOD18-1_SAMN07125042_METAG	Environmental	Terrestrial	Wetland	Peatland	Peatland soil
WOOD18-1_SAMN07125042_MAG_00000628	EET2	1	mOTUv4.0_125564	representative	Bacteria	Acidobacteriota	Terriglobia	Bryobacterales	WOOD18-1_SAMN07125042_METAG	Environmental	Terrestrial	Wetland	Peatland	Peatland soil
WOOD18-1_SAMN07125042_MAG_00000629	EET2	6	mOTUv4.0_125565	representative	Bacteria	Acidobacteriota	Terriglobia	Bryobacterales	WOOD18-1_SAMN07125042_METAG	Environmental	Terrestrial	Wetland	Peatland	Peatland soil
WOOD18-1_SAMN07125042_MAG_00000670	EET2	1	mOTUv4.0_125587	representative	Bacteria	Acidobacteriota	Terriglobia	Bryobacterales	WOOD18-1_SAMN07125042_METAG	Environmental	Terrestrial	Wetland	Peatland	Peatland soil
WOOD18-1_SAMN07125042_MAG_00000710	EET2	4	mOTUv4.0_037400	member	Bacteria	Acidobacteriota	Terriglobia	Bryobacterales	WOOD18-1_SAMN07125042_METAG	Environmental	Terrestrial	Wetland	Peatland	Peatland soil
WOOD18-1_SAMN07125045_MAG_00000053	EET2	1	mOTUv4.0_125617	representative	Bacteria	Acidobacteriota	Terriglobia	Bryobacterales	WOOD18-1_SAMN07125045_METAG	Environmental	Terrestrial	Wetland	Peatland	Peatland soil
WOOD18-1_SAMN07125045_MAG_00000106	EET2	32	mOTUv4.0_125627	representative	Bacteria	Acidobacteriota	Terriglobia	Bryobacterales	WOOD18-1_SAMN07125045_METAG	Environmental	Terrestrial	Wetland	Peatland	Peatland soil
WOOD18-1_SAMN07125045_MAG_00000108	EET2	23	mOTUv4.0_037368	member	Bacteria	Acidobacteriota	Terriglobia	Bryobacterales	WOOD18-1_SAMN07125045_METAG	Environmental	Terrestrial	Wetland	Peatland	Peatland soil
WOOD18-1_SAMN07125045_MAG_00000144	EET2	4	mOTUv4.0_125878	member	Bacteria	Acidobacteriota	Terriglobia	Bryobacterales	WOOD18-1_SAMN07125045_METAG	Environmental	Terrestrial	Wetland	Peatland	Peatland soil
WOOD18-1_SAMN07125045_MAG_00000237	EET2	3	mOTUv4.0_125663	representative	Bacteria	Acidobacteriota	Terriglobia	Bryobacterales	WOOD18-1_SAMN07125045_METAG	Environmental	Terrestrial	Wetland	Peatland	Peatland soil
WOOD18-1_SAMN07125045_MAG_00000363	EET2	4	no_mOTU	filtered	Bacteria	Acidobacteriota	Terriglobia	Bryobacterales	WOOD18-1_SAMN07125045_METAG	Environmental	Terrestrial	Wetland	Peatland	Peatland soil
WOOD18-1_SAMN07125045_MAG_00000427	EET2	1	mOTUv4.0_125706	representative	Bacteria	Acidobacteriota	Terriglobia	Bryobacterales	WOOD18-1_SAMN07125045_METAG	Environmental	Terrestrial	Wetland	Peatland	Peatland soil
WOOD18-1_SAMN07125045_MAG_00000443	EET2	1	mOTUv4.0_020216	member	Bacteria	Acidobacteriota	Terriglobia	Bryobacterales	WOOD18-1_SAMN07125045_METAG	Environmental	Terrestrial	Wetland	Peatland	Peatland soil
WOOD18-1_SAMN07125056_MAG_00000016	EET2	6	mOTUv4.0_037381	member	Bacteria	Acidobacteriota	Terriglobia	Bryobacterales	WOOD18-1_SAMN07125056_METAG	Environmental	Terrestrial	Wetland	Peatland	Peatland soil
WOOD18-1_SAMN07125056_MAG_00000029	EET2	4	no_mOTU	filtered	Bacteria	Acidobacteriota	Terriglobia	Bryobacterales	WOOD18-1_SAMN07125056_METAG	Environmental	Terrestrial	Wetland	Peatland	Peatland soil
WOOD18-1_SAMN07125059_MAG_00000038	EET2	3	no_mOTU	filtered	Bacteria	Acidobacteriota	Terriglobia	Bryobacterales	WOOD18-1_SAMN07125059_METAG	Environmental	Terrestrial	Wetland	Peatland	Peatland soil
WOOD18-1_SAMN07125060_MAG_00000456	EET2	2	mOTUv4.0_125187	member	Bacteria	Acidobacteriota	Terriglobia	Bryobacterales	WOOD18-1_SAMN07125060_METAG	Environmental	Terrestrial	Wetland	Peatland	Peatland soil
WOOD18-1_SAMN07125067_MAG_00000002	EET2	1	mOTUv4.0_125867	representative	Bacteria	Acidobacteriota	Terriglobia	Bryobacterales	WOOD18-1_SAMN07125067_METAG	Environmental	Terrestrial	Wetland	Peatland	Peatland soil
WOOD18-1_SAMN07125069_MAG_00000015	EET2	4	mOTUv4.0_125874	representative	Bacteria	Acidobacteriota	Terriglobia	Bryobacterales	WOOD18-1_SAMN07125069_METAG	Environmental	Terrestrial	Wetland	Peatland	Peatland soil
WOOD18-1_SAMN07125086_MAG_00000002	EET2	3	mOTUv4.0_020216	representative	Bacteria	Acidobacteriota	Terriglobia	Bryobacterales	WOOD18-1_SAMN07125086_METAG	Environmental	Terrestrial	Wetland	Peatland	Peatland soil
WOOD18-1_SAMN07125086_MAG_00000082	EET2	7	no_mOTU	filtered	Bacteria	Acidobacteriota	Terriglobia	Bryobacterales	WOOD18-1_SAMN07125086_METAG	Environmental	Terrestrial	Wetland	Peatland	Peatland soil
WOOD18-1_SAMN07125092_MAG_00000050	EET2	11	mOTUv4.0_124990	representative	Bacteria	Acidobacteriota	Terriglobia	Bryobacterales	WOOD18-1_SAMN07125092_METAG	Environmental	Terrestrial	Wetland	Peatland	Peatland soil
WOOD18-1_SAMN07125094_MAG_00000031	EET2	3	no_mOTU	filtered	Bacteria	Acidobacteriota	Terriglobia	Bryobacterales	WOOD18-1_SAMN07125094_METAG	Environmental	Terrestrial	Wetland	Peatland	Peatland soil
BUCK21-1_SAMEA6872750_MAG_00000078	EET3	6	mOTUv4.0_052382	representative	Bacteria	Verrucomicrobiota	Verrucomicrobiae	Palsa-1439	BUCK21-1_SAMEA6872750_METAG	Environmental	Aquatic	Lacustrine	Freshwater pond	Freshwater pond water
BUCK21-1_SAMEA6872824_MAG_00000015	EET3	1	no_mOTU	filtered	Bacteria	Desulfobacterota	Desulfuromonadia	Geobacterales	BUCK21-1_SAMEA6872824_METAG	Environmental	Aquatic	Lacustrine	Freshwater pond	Freshwater pond water
WOOD18-1_SAMN07124947_MAG_00000088	EET3	9	mOTUv4.0_125026	representative	Bacteria	Verrucomicrobiota	Verrucomicrobiae	Palsa-1439	WOOD18-1_SAMN07124947_METAG	Environmental	Terrestrial	Wetland	Peatland	Peatland soil
WOOD18-1_SAMN07124962_MAG_00000021	EET3	5	mOTUv4.0_125474	member	Bacteria	Verrucomicrobiota	Verrucomicrobiae	Palsa-1439	WOOD18-1_SAMN07124962_METAG	Environmental	Terrestrial	Wetland	Peatland	Peatland soil
WOOD18-1_SAMN07125057_MAG_00000021	EET3	5	no_mOTU	filtered	Bacteria	Verrucomicrobiota	Verrucomicrobiae	Palsa-1439	WOOD18-1_SAMN07125057_METAG	Environmental	Terrestrial	Wetland	Peatland	Peatland soil
WOOD18-1_SAMN07125070_MAG_00000013	EET3	5	mOTUv4.0_125876	representative	Bacteria	Verrucomicrobiota	Verrucomicrobiae	Palsa-1439	WOOD18-1_SAMN07125070_METAG	Environmental	Terrestrial	Wetland	Peatland	Peatland soil
BUCK21-1_SAMEA6872761_MAG_00000136	EET4	1	mOTUv4.0_008864	member	Bacteria	Verrucomicrobiota	Verrucomicrobiae	Limisphaerales	BUCK21-1_SAMEA6872761_METAG	Environmental	Aquatic	Lacustrine	Freshwater lake	Freshwater lake water
BUCK21-1_SAMEA6872781_MAG_00000090	EET4	1	mOTUv4.0_053256	member	Bacteria	Verrucomicrobiota	Verrucomicrobiae	Limisphaerales	BUCK21-1_SAMEA6872781_METAG	Environmental	Aquatic	Lacustrine	Freshwater lake	Freshwater lake water
BUCK21-1_SAMEA6872781_MAG_00000100	EET4	1	no_mOTU	filtered	Bacteria	Verrucomicrobiota	Verrucomicrobiae	Limisphaerales	BUCK21-1_SAMEA6872781_METAG	Environmental	Aquatic	Lacustrine	Freshwater lake	Freshwater lake water
BUCK21-1_SAMEA6872795_MAG_00000065	EET4	2	mOTUv4.0_052622	representative	Bacteria	Verrucomicrobiota	Verrucomicrobiae	Limisphaerales	BUCK21-1_SAMEA6872795_METAG	Environmental	Aquatic	Lacustrine	Freshwater lake	Freshwater lake water
BUCK21-1_SAMEA6873006_MAG_00000040	EET4	6	mOTUv4.0_053829	representative	Bacteria	Verrucomicrobiota	Verrucomicrobiae	Limisphaerales	BUCK21-1_SAMEA6873006_METAG	Environmental	Aquatic	Lacustrine	Freshwater lake	Freshwater lake water
WOOD18-1_SAMN07124894_MAG_00000023	EET4	1	mOTUv4.0_125025	member	Bacteria	Verrucomicrobiota	Verrucomicrobiae	Limisphaerales	WOOD18-1_SAMN07124894_METAG	Environmental	Terrestrial	Wetland	Peatland	Peatland soil
WOOD18-1_SAMN07124911_MAG_00000020	EET4	3	mOTUv4.0_124838	representative	Bacteria	Verrucomicrobiota	Verrucomicrobiae	Limisphaerales	WOOD18-1_SAMN07124911_METAG	Environmental	Terrestrial	Wetland	Peatland	Peatland soil
WOOD18-1_SAMN07124914_MAG_00000010	EET4	4	no_mOTU	filtered	Bacteria	Verrucomicrobiota	Verrucomicrobiae	Limisphaerales	WOOD18-1_SAMN07124914_METAG	Environmental	Terrestrial	Wetland	Peatland	Peatland soil
WOOD18-1_SAMN07124935_MAG_00000019	EET4	2	mOTUv4.0_037393	representative	Bacteria	Verrucomicrobiota	Verrucomicrobiae	Limisphaerales	WOOD18-1_SAMN07124935_METAG	Environmental	Terrestrial	Wetland	Peatland	Peatland soil
WOOD18-1_SAMN07124941_MAG_00000051	EET4	6	no_mOTU	filtered	Bacteria	Verrucomicrobiota	Verrucomicrobiae	Limisphaerales	WOOD18-1_SAMN07124941_METAG	Environmental	Terrestrial	Wetland	Peatland	Peatland soil
WOOD18-1_SAMN07124947_MAG_00000018	EET4	2	mOTUv4.0_125022	representative	Bacteria	Verrucomicrobiota	Verrucomicrobiae	Limisphaerales	WOOD18-1_SAMN07124947_METAG	Environmental	Terrestrial	Wetland	Peatland	Peatland soil
WOOD18-1_SAMN07124947_MAG_00000078	EET4	1	mOTUv4.0_125608	member	Bacteria	Verrucomicrobiota	Verrucomicrobiae	Limisphaerales	WOOD18-1_SAMN07124947_METAG	Environmental	Terrestrial	Wetland	Peatland	Peatland soil
WOOD18-1_SAMN07124947_MAG_00000100	EET4	3	mOTUv4.0_125028	representative	Bacteria	Verrucomicrobiota	Verrucomicrobiae	Limisphaerales	WOOD18-1_SAMN07124947_METAG	Environmental	Terrestrial	Wetland	Peatland	Peatland soil
WOOD18-1_SAMN07124956_MAG_00000081	EET4	1	no_mOTU	filtered	Bacteria	Verrucomicrobiota	Verrucomicrobiae	Limisphaerales	WOOD18-1_SAMN07124956_METAG	Environmental	Terrestrial	Wetland	Peatland	Peatland soil
WOOD18-1_SAMN07124962_MAG_00000020	EET4	1	mOTUv4.0_125128	representative	Bacteria	Verrucomicrobiota	Verrucomicrobiae	Limisphaerales	WOOD18-1_SAMN07124962_METAG	Environmental	Terrestrial	Wetland	Peatland	Peatland soil
WOOD18-1_SAMN07124964_MAG_00000060	EET4	2	mOTUv4.0_125142	representative	Bacteria	Verrucomicrobiota	Verrucomicrobiae	Limisphaerales	WOOD18-1_SAMN07124964_METAG	Environmental	Terrestrial	Wetland	Peatland	Peatland soil
WOOD18-1_SAMN07124996_MAG_00000010	EET4	1	mOTUv4.0_037424	member	Bacteria	Verrucomicrobiota	Verrucomicrobiae	Limisphaerales	WOOD18-1_SAMN07124996_METAG	Environmental	Terrestrial	Wetland	Peatland	Peatland soil
WOOD18-1_SAMN07125027_MAG_00000005	EET4	2	no_mOTU	filtered	Bacteria	Verrucomicrobiota	Verrucomicrobiae	Limisphaerales	WOOD18-1_SAMN07125027_METAG	Environmental	Terrestrial	Wetland	Peatland	Peatland soil
WOOD18-1_SAMN07125027_MAG_00000160	EET4	6	no_mOTU	filtered	Bacteria	Verrucomicrobiota	Verrucomicrobiae	Limisphaerales	WOOD18-1_SAMN07125027_METAG	Environmental	Terrestrial	Wetland	Peatland	Peatland soil
WOOD18-1_SAMN07125042_MAG_00000403	EET4	6	mOTUv4.0_037393	member	Bacteria	Verrucomicrobiota	Verrucomicrobiae	Limisphaerales	WOOD18-1_SAMN07125042_METAG	Environmental	Terrestrial	Wetland	Peatland	Peatland soil
WOOD18-1_SAMN07125042_MAG_00000531	EET4	1	mOTUv4.0_125542	representative	Bacteria	Verrucomicrobiota	Verrucomicrobiae	Limisphaerales	WOOD18-1_SAMN07125042_METAG	Environmental	Terrestrial	Wetland	Peatland	Peatland soil
WOOD18-1_SAMN07125045_MAG_00000029	EET4	3	no_mOTU	filtered	Bacteria	Verrucomicrobiota	Verrucomicrobiae	Limisphaerales	WOOD18-1_SAMN07125045_METAG	Environmental	Terrestrial	Wetland	Peatland	Peatland soil
WOOD18-1_SAMN07125045_MAG_00000223	EET4	1	mOTUv4.0_125660	representative	Bacteria	Verrucomicrobiota	Verrucomicrobiae	Limisphaerales	WOOD18-1_SAMN07125045_METAG	Environmental	Terrestrial	Wetland	Peatland	Peatland soil
WOOD18-1_SAMN07125045_MAG_00000292	EET4	3	mOTUv4.0_125680	representative	Bacteria	Verrucomicrobiota	Verrucomicrobiae	Limisphaerales	WOOD18-1_SAMN07125045_METAG	Environmental	Terrestrial	Wetland	Peatland	Peatland soil
WOOD18-1_SAMN07125045_MAG_00000317	EET4	3	no_mOTU	filtered	Bacteria	Verrucomicrobiota	Verrucomicrobiae	Limisphaerales	WOOD18-1_SAMN07125045_METAG	Environmental	Terrestrial	Wetland	Peatland	Peatland soil
WOOD18-1_SAMN07125045_MAG_00000429	EET4	1	mOTUv4.0_125708	representative	Bacteria	Verrucomicrobiota	Verrucomicrobiae	Limisphaerales	WOOD18-1_SAMN07125045_METAG	Environmental	Terrestrial	Wetland	Peatland	Peatland soil
WOOD18-1_SAMN07125052_MAG_00000042	EET4	3	no_mOTU	filtered	Bacteria	Verrucomicrobiota	Verrucomicrobiae	Limisphaerales	WOOD18-1_SAMN07125052_METAG	Environmental	Terrestrial	Wetland	Peatland	Peatland soil
WOOD18-1_SAMN07125086_MAG_00000026	EET4	1	mOTUv4.0_125887	representative	Bacteria	Verrucomicrobiota	Verrucomicrobiae	Limisphaerales	WOOD18-1_SAMN07125086_METAG	Environmental	Terrestrial	Wetland	Peatland	Peatland soil
WOOD18-1_SAMN07125086_MAG_00000029	EET4	6	mOTUv4.0_125889	representative	Bacteria	Verrucomicrobiota	Verrucomicrobiae	Limisphaerales	WOOD18-1_SAMN07125086_METAG	Environmental	Terrestrial	Wetland	Peatland	Peatland soil
WOOD18-1_SAMN07125094_MAG_00000045	EET4	1	mOTUv4.0_037423	member	Bacteria	Verrucomicrobiota	Verrucomicrobiae	Limisphaerales	WOOD18-1_SAMN07125094_METAG	Environmental	Terrestrial	Wetland	Peatland	Peatland soil
