## Supplementary_Table_2 for "Conserved multiheme cytochrome machinery for extracellular electron transfer is widespread and transcriptionally active across deep peat profiles"

### Sheet: Supplementary_Table_2
Supplementary Table 2. 16S rRNA gene amplicon sequencing sample metadata and biogeochemical measurements.
Overview of 16S rRNA gene amplicon samples collected across spatial and deep peat profiles from the four ombrotrophic bogs. The table reports sampling category, peatland, site (for spatial profiling), depth interval, together with the available environmental and pore water biogeochemical measurements for the spatial profiles.
16S rRNA gene amplicon sequencing and biogeochemical data
Sampling	Peatland	Site	Depth (cm)	Sample name	pH	Temperature (°C)	Electrical conductivity (μS cm⁻¹)	CO₂:CH₄ (mol mol⁻¹)	CH₄ (μmol/L)	CO₂ (μmol/L)	NO₃⁻ (µM)	SO₄²⁻(µM)	total Mn (µM)	total Fe (µM)	Propionate (mM)	Acetate (mM)
Spatial profiling	Björsmossen	1	0-10	Bjorsmossen_1_site1_10cm_2024-06_iA	4.21	18.3	44.7	3.9	199	776.9	5.99882	1.22773	0.0856	2.667	0.677508	-
			20-30	Bjorsmossen_2_site1_30cm_2024-06_iA	4.1	15.9	40.7	3.7	542.172	1993.35	7.8772	-	0.0965	2.19	0.951857	-
			50-60	Bjorsmossen_3_site1_60cm_2024-06_iA	4.04	15.2	43.7	3.6	634.546	2256.61	6.29044	0.597789	0.0947	2.323	0.742079	-
		2	0-10	Bjorsmossen_4_site2_10cm_2024-06_iA	4.05	20.3	46.7	1.7	367.916	624.389	1.7206	0.593404	0.2111	6.973	0.69166	-
			20-30	Bjorsmossen_5_site2_30cm_2024-06_iA	4.16	17.2	30	2.1	422.626	867.52	8.6581	-	0.0764	1.833	0.661192	-
			50-60	Bjorsmossen_6_site2_60cm_2024-06_iA	4.4	15.3	21.5	2.7	295.065	796.199	28.7036	1.56244	0.0619	1.676	0.666777	-
		3	0-10	Bjorsmossen_7_site3_10cm_2024-06_iA	4.03	17.1	47.7	2	263.412	539.109	7.19612	-	0.162	3.616	0.666777	0.0198396
			20-30	Bjorsmossen_8_site3_30cm_2024-06_iA	4.11	17.7	41.4	3.2	517.844	1657.74	6.09071	1.1985	0.0309	1.61	0.909699	-
			50-60	Bjorsmossen_9_site3_60cm_2024-06_iA	4.1	15.7	39.7	3.6	381.597	1376.08	1.8224	1	0.0255	1.817	0.767784	-
	Norra Romyren	1	0-10	NorraRomyren_1_site1_10cm_2024-06_iA	4.12	17.6	44.4	6.2	260.601	1615.57	4.46353	-	0.1565	4.55	0.721255	-
			20-30	NorraRomyren_2_site1_30cm_2024-06_iA	4	18.1	55.7	5.3	373.453	1985.42	6.82399	0.600712	0.162	3.68	1.17148	-
			50-60	NorraRomyren_3_site1_60cm_2024-06_iA	4.02	17	49	5	606.474	3027.37	6.47266	0.200237	0.0892	2.222	0.673569	-
		2	0-10	NorraRomyren_4_site2_10cm_2024-06_iA	4.27	18.1	34.3	5.6	341.483	1909.78	5.68893	1.1415	0.0346	1.268	1.26284	-
			20-30	NorraRomyren_5_site2_30cm_2024-06_iA	3.88	15.5	53.3	5.9	403.482	2388.62	5.59087	1.08157	0.0364	1.917	0.683553	-
			50-60	NorraRomyren_6_site2_60cm_2024-06_iA	4.01	14.7	53.6	5.8	619.637	3600.68	37.6396	2.72147	0.0728	2.045	0.699237	-
		3	0-10	NorraRomyren_7_site3_10cm_2024-06_iA	4.41	18.6	35.1	9.2	180.265	1663.51	15.7529	2.73609	0.4205	11.862	-	0.225907
			20-30	NorraRomyren_8_site3_30cm_2024-06_iA	4.11	17.9	41.3	10.4	191.575	1990.69	10.3133	3	0.1583	5.152	2.86584	0.106708
			50-60	NorraRomyren_9_site3_60cm_2024-06_iA	3.98	15.6	46.3	16.5	177.948	2928.55	8.89515	0.979263	0.2111	19.19	-	0.0128521
	Lungsmossen	1	0-10	Lungsmossen_1_site1_10cm_2024-06_iA	4.08	18.5	45	8.5
			20-30	Lungsmossen_2_site1_30cm_2024-06_iA	3.99	16.9	60.8	5.6
			50-60	Lungsmossen_3_site1_60cm_2024-06_iA	3.96	16.1	64	5.7
		2	0-10	Lungsmossen_4_site2_10cm_2024-06_iA	4.04	18	51.8	5
			20-30	Lungsmossen_5_site2_30cm_2024-06_iA	4.1	17.2	44.2	4.1
			50-60	Lungsmossen_6_site2_60cm_2024-06_iA	4.12	15.4	43.9	3.8
		3	0-10	Lungsmossen_7_site3_10cm_2024-06_iA	4.02	16.9	52	6.8
			20-30	Lungsmossen_8_site3_30cm_2024-06_iA	4.13	17	58.1	9.1
			50-60	Lungsmossen_9_site3_60cm_2024-06_iA	3.99	15.7	59.4	9
Deep profiling	Björsmossen	0-25		Bjorsmossen_10_0-25cm_2024-06_iA
		50-75		Bjorsmossen_11_50cm_2024-06_iA
		100-125		Bjorsmossen_12_100cm_2024-06_iA
		150-175		Bjorsmossen_13_150cm_2024-06_iA
		200-225		Bjorsmossen_14_200cm_2024-06_iA
		250-275		Bjorsmossen_15_250cm_2024-06_iA
		300-325		Bjorsmossen_16_300cm_2024-06_iA
		350-375		Bjorsmossen_17_350cm_2024-06_iA
		400-425		Bjorsmossen_18_400cm_2024-06_iA
		450-475		Bjorsmossen_19_450cm_2024-06_iA
		490-540		Bjorsmossen_20_490-540cm_2024-06_iA
	Havsjömossen	0-25		Havsjomossen_1_0-25cm_2024-06_iA
		50-75		Havsjomossen_2_50cm_2024-06_iA
		100-125		Havsjomossen_3_100cm_2024-06_iA
		150-175		Havsjomossen_4_150cm_2024-06_iA
		200-225		Havsjomossen_5_200cm_2024-06_iA
		250-275		Havsjomossen_6_250cm_2024-06_iA
		265-280		Havsjomossen_7_265-280cm_2024-06_iA
	Lungsmossen	0-25		Lungsmossen_10_0-25cm_2024-06_iA
		50-75		Lungsmossen_11_50cm_2024-06_iA
		100-125		Lungsmossen_12_100cm_2024-06_iA
		150-175		Lungsmossen_13_150cm_2024-06_iA
		200-225		Lungsmossen_14_200cm_2024-06_iA
		250-275		Lungsmossen_15_250cm_2024-06_iA
		300-325		Lungsmossen_16_300cm_2024-06_iA
		350-375		Lungsmossen_17_350cm_2024-06_iA
		400-425		Lungsmossen_18_400cm_2024-06_iA
		450-475		Lungsmossen_19_450cm_2024-06_iA
		550-575		Lungsmossen_20_550cm_2024-06_iA
		600-625		Lungsmossen_21_600cm_2024-06_iA
		650-675		Lungsmossen_22_650cm_2024-06_iA
		675-700		Lungsmossen_23_675-700cm_2024-06_iA
	Norra Romyren	0-25		NorraRomyren_10_0-25cm_2024-06_iA
		50-75		NorraRomyren_11_50cm_2024-06_iA
		100-125		NorraRomyren_12_100cm_2024-06_iA
		150-175		NorraRomyren_13_150cm_2024-06_iA
		200-225		NorraRomyren_14_200cm_2024-06_iA
		250-275		NorraRomyren_15_250cm_2024-06_iA
		300-325		NorraRomyren_16_300cm_2024-06_iA
		325-350		NorraRomyren_17_325-350cm_2024-06_iA
