## Supplementary_Table_3 for "Conserved multiheme cytochrome machinery for extracellular electron transfer is widespread and transcriptionally active across deep peat profiles"

### Sheet: Supplementary_Table_3
SupplementaryTable 3. Metagenomic and metatranscriptomic sample metadata
Overview of samples used for metagenomics and metatranscriptomics collected across spatial and deep peat profiles from the four ombrotrophic bogs. The table reports sampling category, peatland, site (for spatial profiling), depth interval and the corresponding metagenomic and metatranscriptomic samples names. DNA and RNA were co-extracted from the same peat samples. Samples for which no metatrans…
Metagenomics and metatranscriptomics
Sampling	Peatland	Site	Depth (cm)	Sample name metagenomics	Sample name metatranscriptomics
Spatial profiling	Björsmossen	3	0-10	Bjorsmossen_1_site3_10cm_2024-06_iMG	Bjorsmossen_1_site3_10cm_2024-06_iMT
			20-30	Bjorsmossen_2_site3_30cm_2024-06_iMG	Bjorsmossen_2_site3_30cm_2024-06_iMT
			50-60	Bjorsmossen_3_site3_60cm_2024-06_iMG	Bjorsmossen_3_site3_60cm_2024-06_iMT
	Norra Romyren		0-10	NorraRomyren_1_site3_10cm_2024-06_iMG	NorraRomyren_1_site3_10cm_2024-06_iMT
			20-30	NorraRomyren_2_site3_30cm_2024-06_iMG	NorraRomyren_2_site3_30cm_2024-06_iMT
			50-60	NorraRomyren_3_site3_60cm_2024-06_iMG	NorraRomyren_3_site3_60cm_2024-06_iMT
	Lungsmossen		0-10	Lungsmossen_1_site3_10cm_2024-06_iMG	Lungsmossen_1_site3_10cm_2024-06_iMT
			20-30	Lungsmossen_2_site3_30cm_2024-06_iMG	Lungsmossen_2_site3_30cm_2024-06_iMT
			50-60	Lungsmossen_3_site3_60cm_2024-06_iMG	Lungsmossen_3_site3_60cm_2024-06_iMT
Deep profiling	Björsmossen	0-25		Bjorsmossen_4_0-25cm_2024-06_iMG	n.d.
		100-125		Bjorsmossen_5_100-125cm_2024-06_iMG	n.d.
		200-225		Bjorsmossen_6_200-225cm_2024-06_iMG	Bjorsmossen_4_200-225cm_2024-06_iMT
		275-300		Bjorsmossen_7_275-300cm_2024-06_iMG	n.d.
		325-350		Bjorsmossen_8_325-350cm_2024-06_iMG	Bjorsmossen_5_325-350cm_2024-06_iMT
		525-540		Bjorsmossen_9_525-540cm_2024-06_iMG	Bjorsmossen_6_525-540cm_2024-06_iMT
	Havsjömossen	0-25		Havsjomossen_1_0-25cm_2024-06_iMG	n.d.
		100-125		Havsjomossen_2_100-125cm_2024-06_iMG	Havsjomossen_1_200-225cm_2024-06_iMT
		200-225		Havsjomossen_3_200-225cm_2024-06_iMG	n.d.
		265-280		Havsjomossen_4_265-280cm_2024-06_iMG	Havsjomossen_2_265-280cm_2024-06_iMT
	Lungsmossen	0-25		Lungsmossen_4_0-25cm_2024-06_iMG	n.d.
		100-125		Lungsmossen_5_100-125cm_2024-06_iMG	n.d.
		200-225		Lungsmossen_6_200-225cm_2024-06_iMG	Lungsmossen_4_200-225cm_2024-06_iMT
		275-300		Lungsmossen_7_275-300cm_2024-06_iMG	n.d.
		325-350		Lungsmossen_8_325-350cm_2024-06_iMG	Lungsmossen_5_325-350cm_2024-06_iMT
		525-550		Lungsmossen_9_525-550cm_2024-06_iMG	Lungsmossen_6_525-550cm_2024-06_iMT
		650-675		Lungsmossen_10_650-675cm_2024-06_iMG	Lungsmossen_7_650-675cm_2024-06_iMT
		675-700		Lungsmossen_11_675-700cm_2024-06_iMG	n.d.
	Norra Romyren	0-25		NorraRomyren_4_0-25cm_2024-06_iMG	n.d.
		100-125		NorraRomyren_5_100-125cm_2024-06_iMG	n.d.
		200-225		NorraRomyren_6_200-225cm_2024-06_iMG	NorraRomyren_4_200-225cm_2024-06_iMT
		275-300		NorraRomyren_7_275-300cm_2024-06_iMG	n.d.
		325-350		NorraRomyren_8_325-350cm_2024-06_iMG	NorraRomyren_5_325-350cm_2024-06_iMT
