## Supplementary_Table_4 for "Conserved multiheme cytochrome machinery for extracellular electron transfer is widespread and transcriptionally active across deep peat profiles"

### Sheet: Supplementary_Table_4
Supplementary Table 4. Read-level and assembly statistics for metagenomic and metatranscriptomic datasets.
Sequencing and assembly summary statistics for metagenomic and metatrascriptomic datasets generated from the Värmland peatland samples. The table reports for each sample, the data type, sample name, rumber of raw reads, number of quality-filtered reads. Metagenomic reads were assembled with metaSPAdes and filtered to retain scaffolds ≥ 1000 bp. The table reports the number of retained scaffolds a…
Data type	Sample name	Number of raw reads	Number of quality-filtered reads	Number of scaffolds ≥ 1000bp	N50 of scaffolds ≥ 1000 bp
MetaG	Bjorsmossen_1_site3_10cm_2024-06_iMG	393354236	340117656	506679	4954
	Bjorsmossen_2_site3_30cm_2024-06_iMG	447915272	393285774	519042	5180
	Bjorsmossen_3_site3_60cm_2024-06_iMG	437515464	382553344	507392	5308
	Bjorsmossen_4_0-25cm_2024-06_iMG	367413130	309973280	485441	4271
	Bjorsmossen_5_100-125cm_2024-06_iMG	355142352	298949996	169151	5694
	Bjorsmossen_6_200-225cm_2024-06_iMG	404990316	341631784	379631	3840
	Bjorsmossen_7_275-300cm_2024-06_iMG	379632860	317796986	216225	5008
	Bjorsmossen_8_325-350cm_2024-06_iMG	448908610	374345180	176689	5280
	Bjorsmossen_9_525-540cm_2024-06_iMG	340884098	295325408	371732	3468
	Havsjomossen_1_0-25cm_2024-06_iMG	348987206	296141270	446245	4249
	Havsjomossen_2_100-125cm_2024-06_iMG	362246412	306417424	169023	5818
	Havsjomossen_3_200-225cm_2024-06_iMG	351548542	294625748	231618	7706
	Havsjomossen_4_265-280cm_2024-06_iMG	378516234	321992774	206359	5132
	Lungsmossen_1_site3_10cm_2024-06_iMG	374633998	315549250	356582	4588
	Lungsmossen_2_site3_30cm_2024-06_iMG	423599440	352719026	323651	4280
	Lungsmossen_3_site3_60cm_2024-06_iMG	348108100	296952390	206847	3923
	Lungsmossen_4_0-25cm_2024-06_iMG	336199666	287506432	416847	4731
	Lungsmossen_5_100-125cm_2024-06_iMG	340309964	283737202	322889	4698
	Lungsmossen_6_200-225cm_2024-06_iMG	400507974	324614780	239282	7440
	Lungsmossen_7_275-300cm_2024-06_iMG	439003146	409007938	225588	5498
	Lungsmossen_8_325-350cm_2024-06_iMG	381984212	308361766	194494	7060
	Lungsmossen_9_525-550cm_2024-06_iMG	346221536	300631798	262893	4250
	Lungsmossen_10_650-675cm_2024-06_iMG	352982626	313790436	382470	3856
	Lungsmossen_11_675-700cm_2024-06_iMG	419218358	372671502	446460	3576
	NorraRomyren_1_site3_10cm_2024-06_iMG	434359724	379121896	554540	4487
	NorraRomyren_2_site3_30cm_2024-06_iMG	514619478	447846662	567767	4220
	NorraRomyren_3_site3_60cm_2024-06_iMG	418748270	368724600	136839	5983
	NorraRomyren_4_0-25cm_2024-06_iMG	346331980	285493746	427900	3339
	NorraRomyren_5_100-125cm_2024-06_iMG	487521314	453378764	669096	3304
	NorraRomyren_6_200-225cm_2024-06_iMG	380251446	318945910	247907	3569
	NorraRomyren_7_275-300cm_2024-06_iMG	380696860	314268162	110866	9247
	NorraRomyren_8_325-350cm_2024-06_iMG	298561444	274948890	82558	8316
MetaT	Bjorsmossen_1_site3_10cm_2024-06_iMT	485804778	446059782
	Bjorsmossen_2_site3_30cm_2024-06_iMT	436388338	395160576
	Bjorsmossen_3_site3_60cm_2024-06_iMT	443651818	400818148
	Bjorsmossen_4_200-225cm_2024-06_iMT	466483986	433579898
	Bjorsmossen_5_325-350cm_2024-06_iMT	433209242	410646142
	Bjorsmossen_6_525-540cm_2024-06_iMT	483612472	458102150
	Havsjomossen_1_200-225cm_2024-06_iMT	541581516	492636048
	Havsjomossen_2_265-280cm_2024-06_iMT	410779132	368539688
	Lungsmossen_1_site3_10cm_2024-06_iMT	625140246	589342672
	Lungsmossen_2_site3_30cm_2024-06_iMT	562805662	528859490
	Lungsmossen_3_site3_60cm_2024-06_iMT	533917832	501960732
	Lungsmossen_4_200-225cm_2024-06_iMT	588954690	550576952
	Lungsmossen_5_325-350cm_2024-06_iMT	482255046	451590438
	Lungsmossen_6_525-550cm_2024-06_iMT	329612016	313014922
	Lungsmossen_7_650-675cm_2024-06_iMT	353125956	331559848
	NorraRomyren_1_site3_10cm_2024-06_iMT	451977062	406767820
	NorraRomyren_2_site3_30cm_2024-06_iMT	402445684	360814094
	NorraRomyren_3_site3_60cm_2024-06_iMT	455219280	410307358
	NorraRomyren_4_200-225cm_2024-06_iMT	459016950	429642320
	NorraRomyren_5_325-350cm_2024-06_iMT	464787642	440581044
